# A Novel Mouse Model that Recapitulates the Heterogeneity of Human Triple Negative Breast Cancer

**DOI:** 10.1101/2022.10.07.511231

**Authors:** Zinab O. Doha, Xiaoyan Wang, Nicholas Calistri, Jennifer Eng, Colin J. Daniel, Luke Ternes, Eun Na Kim, Carl Pelz, Michael Munks, Courtney Betts, Nell Kirchberger, Sunjong Kwon, Elmar Bucher, Xi Li, Trent Waugh, Jennifer A. Pietenpol, Melinda E. Sanders, Gordon Mills, Koei Chin, Young Hwan Chang, Lisa M. Coussens, Joe W. Gray, Laura M. Heiser, Rosalie C. Sears

**Affiliations:** Department of Molecular and Medical Genetics, Oregon Health & Science University, USA; Department of medical laboratory technology, Taibah University, Saudi Arabia; Department of Biomedical Engineering, Oregon Health & Science University, USA; OHSU Center for Spatial Systems Biomedicine, Oregon Health & Science University, USA; Brenden-Colson Center for Pancreatic Care, Oregon Health & Science University, USA; Department of Molecular Microbiology and Immunology, Oregon Health and Science University, USA; Department of Cell, Developmental & Cancer Biology, Oregon Health and Science University, USA; Division of Oncologic Sciences, Oregon Health and Science University, USA; Department of Biochemistry, Vanderbilt University Medical Center, USA; Vanderbilt-Ingram Cancer Center, Vanderbilt University Medical Center, USA; Department of Pathology, Microbiology, and Immunology, Vanderbilt University Medical Center, USA; Knight Cancer Institute, Oregon Health & Science University, USA

**Author notes:** Contributed equally (Zinab O. Doha, Xiaoyan Wang). **Additional information** - Funding for these studies include U54 CA209988, R01 CA186241, R01 CA129040, U01 CA224012, Prospect Creek Foundation, and Brenden-Colson Center foundation to RCS. - Rosalie C. Sears, 2730 SW Moody Ave, Portland, Oregon 97201. Mail code: CL4RS. - Declaration of interests: **Rosalie C. Sears**: Consultant: Novartis Pharmaceutical, Larkspur Biosciences. Scientific Advisory Board: RAPPTA Therapeutics. Sponsored Research Support: Cardiff Oncology, Astra Zeneca Partner of Choice grant award. **Gordon Mills**: SAB/Consultant: Amphista, Astex, AstraZeneca, BlueDot, Chrysallis Biotechnology, Ellipses Pharma, ImmunoMET, Infinity, Ionis, Leapfrog Bio, Lilly, Medacorp, Nanostring, Nuvectis, PDX Pharmaceuticals, Qureator, Roche, Signalchem Lifesciences, Tarveda, Turbine, Zentalis Pharmaceuticals. Stock/Options/Financial: Bluedot, Catena Pharmaceuticals, ImmunoMet, Nuvectis, SignalChem, Tarveda, Turbine, Licensed Technology, HRD assay to Myriad Genetics, DSP patents with Nanostring. Sponsored research: AstraZeneca, Nanostring Center of Excellence, Ionis (Provision of tool compounds. **Lisa M. Coussens** reports consulting services for Cell Signaling Technologies, AbbVie, the Susan G Komen Foundation, and Shasqi, received reagent and/or research support from Cell Signaling Technologies, Syndax Pharmaceuticals, ZelBio Inc., Hibercell Inc., and Acerta Pharma, and has participated in advisory boards for Pharmacyclics, Syndax, Carisma, Verseau, CytomX, Kineta, Hibercell, Cell Signaling Technologies, Alkermes, Zymeworks, Genenta Sciences, Pio Therapeutics Pty Ltd., PDX Pharmaceuticals, the AstraZeneca Partner of Choice Network, the Lustgarten Foundation, and the NIH/NCI-Frederick National Laboratory Advisory Committee. **All the others authors** declare no competing interests.

**Keywords:** MYC, PTEN, triple-negative breast cancer, modeling, Heterogeneity

## Abstract

Triple-negative breast cancer (TNBC) patients have a poor prognosis and few treatment options. Mouse models of TNBC are important for development of new targeted therapies, but few TNBC mouse models exist. Here, we developed a novel TNBC murine model by mimicking two common TNBC mutations with high co-occurrence: amplification of the oncogene MYC and deletion of the tumor suppressor PTEN. This Myc;Ptenfl murine model develops TN mammary tumors that display histological and molecular features commonly found in human TNBC. We performed deep omic analyses on Myc;Ptenfl tumors including machine learning for morphologic features, bulk and single-cell RNA-sequencing, multiplex immunohistochemistry and single-cell phenotyping. Through comparison with human TNBC, we demonstrated that this new genetic mouse model develops mammary tumors with differential survival that closely resemble the inter- and intra-tumoral and microenvironmental heterogeneity of human TNBC; providing a unique pre-clinical tool for assessing the spectrum of patient TNBC biology and drug response.

**Statement of significance:** The development of cancer models that mimic triple-negative breast cancer (TNBC) microenvironment complexities is critical to develop effective drugs and enhance disease understanding. This study addresses a critical need in the field by identifying a murine model that faithfully mimics human TNBC heterogeneity and establishing a foundation for translating preclinical findings into effective human clinical trials.
