## Supplementary material for "A Novel Mouse Model that Recapitulates the Heterogeneity of Human Triple Negative Breast Cancer": dataset_3

### Sheet: raw data
TMA ID	low grade	high grade	sarcomatoid	sheet	squamous cell	myoepithelial	Geographic necrosis	stroma with inflammation	apocrine	Neuroendocrine	Clear cell	ETC
1	0	1	1	1	0	0	0	1	0	0	0	0
10	1	0	0	0	0	0	0	1	1	0	0	0
11	0	1	0	1	0	0	0	1	1	0	0	0
12	0	0	0	0	0	0	0	1	0	0	1	0
13	0	0	0	0	0	1	0	0	0	0	0	0
15	0	1	1	1	0	0	0	1	0	0	0	0
16	0	0	0	0	0	0	1	0	0	0	0	Adenoid cystic?
17	0	0	0	0	1	1	0	0	0	0	0	0
19	0	1	1	0	0	0	0	1	0	0	0	0
2	1	0	0	0	0	0	0	0	0	0	0	0
20	0	1	0	0	0	0	0	1	0	0	0	0
21	0	0	0	0	0	0	0	0	0	0	1	0
22	0	0	0	0	1	1	0	0	0	0	0	0	0	0
23	0	0	0	1	0	1	0	1	0	0	0	0
25	0	0	0	0	1	0	0	1	0	0	0	0
26	0	1	0	1	1	1	1	1	0	0	0	0
27	0	1	1	1	1	0	0	1	0	0	0	0
28	0	0	0	0	1	1	1	0	0	0	0	0
29	0	1	0	1	1	0	0	1	0	0	0	0
3	1	1	0	1	0	0	0	0	0	0	0	0
30	0	0	0	0	1	1	1	1	0	0	0	0
31	0	0	0	0	1	1	1	0	0	0	0	0
33	0	0	0	0	1	1	0	1	0	0	0	0
34	1	0	0	0	0	0	0	0	0	0	1	0
35	0	1	0	0	0	0	1	0	0	0	1	0
36	0	0	0	0	0	1	1	1	0	0	0	0
37	1	0	0	0	0	0	0	0	0	0	1	0
38	0	0	0	0	1	1	1	1	0	0	0	0
39	0	0	0	0	1	1	1	1	0	0	0	0
40	0	0	0	0	1	1	0	0	0	0	0	0
41	0	0	0	0	1	0	1	1	0	0	0	0
42	0	0	1	1	1	1	0	1	0	0	0	0
43	0	0	0	0	1	1	0	0	0	0	0	0
45	0	0	0	0	0	0	0	0	0	0	0	small blue round cells
47	0	0	0	0	1	1	1	0	0	0	0	0
48	0	0	0	0	1	1	1	0	0	0	0	0
49	0	0	0	0	1	1	1	0	0	0	0	0
5	0	0	0	0	1	0	0	0	0	0	0	0
51	0	0	1	1	1	0	0	0	0	0	0	0
52	1	0	0	1	0	0	0	0	0	0	0	0
53	0	0	0	0	1	1	1	1	0	0	0	0
54	1	0	0	1	0	0	0	0	0	1?	0	0
55	0	0	0	0	1	1	0	0	0	0	0	0
56	0	0	0	0	1	1	0	0	0	0	0	0
57	1	0	0	0	0	0	0	0	0	0	0	Microglandular
58	1	0	0	0	0	0	0	0	0	0	0	0
59	0	0	0	0	1	1	0	0	0	0	0	0
6	0	0	0	0	1	1	0	0	0	0	0	Bubbly
60	0	0	1	1	0	1	0	0	0	0	0	0
61	0	0	1	1	1	0	1	0	0	0	0	0
62	0	0	0	0	1	0	0	0	0	0	0	0
63	1	0	0	0	0	0	0	0	0	0	0	0
64	1	0	0	1	0	0	0	0	0	0	0	intracellular mucin?
65	0	0	0	0	1	1	0	0	0	0	0	0
66	0	0	0	0	0	0	0	0	0	0	0	Tubular
67	0	0	0	1	0	0	0	0	0	0	0	Rhabdoid
68	0	0	0	0	1	1	0	0	0	0	0	0
69	0	0	0	0	1	0	1	1	0	0	0	0
7	0	0	0	0	1	1	0	1	0	0	0	0
70	0	1	0	0	0	0	0	1	0	0	0	0
71	0	0	1	0	0	0	0	1	0	0	0	0
72	0	0	0	0	1	1	1	0	0	0	0	0
73	0	0	0	0	0	1	0	1	0	0	0	0
74	0	1	0	1	0	0	0	0	0	0	0	0
75	0	0	0	0	1	1	0	1	0	0	0	0
76	0	0	0	0	1	1	0	1	0	0	0	0
77	1	0	0	0	0	0	0	0	0	0	1	0
78	1	0	0	0	0	0	0	0	0	0	1	Bubbly
79	0	1	0	1	0	0	0	0	0	0	0	0
8	0	0	0	0	0	0	0	0	0	0	1	0
80	0	0	0	0	1	1	0	0	0	0	0	0
81	1	0	0	0	0	0	0	0	0	0	1	0
82	1	0	0	0	0	0	0	0	0	0	0	Neuroendocrine?
83	0	0	0	0	1	1	0	0	0	0	0	0
84	0	1	1	1	0	0	0	0	0	0	0	Metaplastic transition
85	0	0	0	0	1	1	0	0	0	0	0	0
86	1	0	0	0	0	0	0	0	0	0	1	0
87	1	0	0	0	0	0	0	0	0	0	0	small blue round cells
88	1	1	0	0	0	0	0	0	0	0	0	0
91	1	0	0	1	0	0	0	0	0	0	0	0
N = 80	19	15	10	20	38	34	17	27	2	1	10	0
ratio	0.2375	0.1875	0.125	0.25	0.475	0.425	0.2125	0.3375	0.025	0.0125	0.125	0
percent	TRUE	18.75	12.5	25	47.5	42.5	21.25	33.75	2.5	1.25	12.5	0

### Sheet: raw data (with histology)
TMA ID	Histologu_Subtype	low grade	high grade	sarcomatoid	sheet	squamous cell	myoepithelial	Geographic necrosis	stroma with inflammation	apocrine	Neuroendocrine	Clear cell	ETC
1	SP	0	1	1	1	0	0	0	1	0	0	0	0
10	SR	1	0	0	0	0	0	0	1	1	0	0	0
11		0	1	0	1	0	0	0	1	1	0	0	0
12	SR	0	0	0	0	0	0	0	1	0	0	1	0
13	SR	0	0	0	0	0	1	0	0	0	0	0	0
15	SP	0	1	1	1	0	0	0	1	0	0	0	0
16	SP	0	0	0	0	0	0	1	0	0	0	0	Adenoid cystic?
17	SR	0	0	0	0	1	1	0	0	0	0	0	0
19	SR	0	1	1	0	0	0	0	1	0	0	0	0
2	SP	1	0	0	0	0	0	0	0	0	0	0	0
20	SR	0	1	0	0	0	0	0	1	0	0	0	0
21	SR	0	0	0	0	0	0	0	0	0	0	1	0
22	SR	0	0	0	0	1	1	0	0	0	0	0	0	0	0
23	SR	0	0	0	1	0	1	0	1	0	0	0	0
25	SR	0	0	0	0	1	0	0	1	0	0	0	0
26	SR	0	1	0	1	1	1	1	1	0	0	0	0
27	SR	0	1	1	1	1	0	0	1	0	0	0	0
28	SR	0	0	0	0	1	1	1	0	0	0	0	0
29	SR	0	1	0	1	1	0	0	1	0	0	0	0
3	SP	1	1	0	1	0	0	0	0	0	0	0	0
30	SR	0	0	0	0	1	1	1	1	0	0	0	0
31	SR	0	0	0	0	1	1	1	0	0	0	0	0
33	SR	0	0	0	0	1	1	0	1	0	0	0	0
34	SR	1	0	0	0	0	0	0	0	0	0	1	0
35	SR	0	1	0	0	0	0	1	0	0	0	1	0
36	SR	0	0	0	0	0	1	1	1	0	0	0	0
37		1	0	0	0	0	0	0	0	0	0	1	0
38	SR	0	0	0	0	1	1	1	1	0	0	0	0
39	SR	0	0	0	0	1	1	1	1	0	0	0	0
40		0	0	0	0	1	1	0	0	0	0	0	0
41	SR	0	0	0	0	1	0	1	1	0	0	0	0
42	SR	0	0	1	1	1	1	0	1	0	0	0	0
43	SR	0	0	0	0	1	1	0	0	0	0	0	0
45	SP	0	0	0	0	0	0	0	0	0	0	0	small blue round cells
47	SR	0	0	0	0	1	1	1	0	0	0	0	0
48	SR	0	0	0	0	1	1	1	0	0	0	0	0
49	SR	0	0	0	0	1	1	1	0	0	0	0	0
5	SR	0	0	0	0	1	0	0	0	0	0	0	0
51	SR	0	0	1	1	1	0	0	0	0	0	0	0
52	SR	1	0	0	1	0	0	0	0	0	0	0	0
53	SR	0	0	0	0	1	1	1	1	0	0	0	0
54	SP	1	0	0	1	0	0	0	0	0	1?	0	0
55	SR	0	0	0	0	1	1	0	0	0	0	0	0
56	SR	0	0	0	0	1	1	0	0	0	0	0	0
57	SR	1	0	0	0	0	0	0	0	0	0	0	Microglandular
58	SR	1	0	0	0	0	0	0	0	0	0	0	0
59	SR	0	0	0	0	1	1	0	0	0	0	0	0
6	SR	0	0	0	0	1	1	0	0	0	0	0	Bubbly
60	SR	0	0	1	1	0	1	0	0	0	0	0	0
61	SR	0	0	1	1	1	0	1	0	0	0	0	0
62	SR	0	0	0	0	1	0	0	0	0	0	0	0
63	SP	1	0	0	0	0	0	0	0	0	0	0	0
64		1	0	0	1	0	0	0	0	0	0	0	intracellular mucin?
65	SR	0	0	0	0	1	1	0	0	0	0	0	0
66	SP	0	0	0	0	0	0	0	0	0	0	0	Tubular
67	SP	0	0	0	1	0	0	0	0	0	0	0	Rhabdoid
68	SR	0	0	0	0	1	1	0	0	0	0	0	0
69	SR	0	0	0	0	1	0	1	1	0	0	0	0
7	SR	0	0	0	0	1	1	0	1	0	0	0	0
70	SR	0	1	0	0	0	0	0	1	0	0	0	0
71	SR	0	0	1	0	0	0	0	1	0	0	0	0
72	SR	0	0	0	0	1	1	1	0	0	0	0	0
73	SR	0	0	0	0	0	1	0	1	0	0	0	0
74	SP	0	1	0	1	0	0	0	0	0	0	0	0
75	SR	0	0	0	0	1	1	0	1	0	0	0	0
76	SR	0	0	0	0	1	1	0	1	0	0	0	0
77	SR	1	0	0	0	0	0	0	0	0	0	1	0
78	SR	1	0	0	0	0	0	0	0	0	0	1	Bubbly
79	SP	0	1	0	1	0	0	0	0	0	0	0	0
8	SR	0	0	0	0	0	0	0	0	0	0	1	0
80	SR	0	0	0	0	1	1	0	0	0	0	0	0
81	SR	1	0	0	0	0	0	0	0	0	0	1	0
82	SP	1	0	0	0	0	0	0	0	0	0	0	Neuroendocrine?
83	SR	0	0	0	0	1	1	0	0	0	0	0	0
84	SR	0	1	1	1	0	0	0	0	0	0	0	Metaplastic transition
85	SR	0	0	0	0	1	1	0	0	0	0	0	0
86	SR	1	0	0	0	0	0	0	0	0	0	1	0
87	SP	1	0	0	0	0	0	0	0	0	0	0	small blue round cells
88	SP	1	1	0	0	0	0	0	0	0	0	0	0
91	SP	1	0	0	1	0	0	0	0	0	0	0	0
N = 80		17	15	10	20	38	34	17	27	2	1	10	0
ratio		0.2125	0.1875	0.125	0.25	0.475	0.425	0.2125	0.3375	0.025	0.0125	0.125	0
percent		21.25	18.75	12.5	25	47.5	42.5	21.25	33.75	2.5	1.25	12.5	0
SR= 64		9	8	8	12	38	33	16	25	2	0	9
ratio		0.140625	0.125	0.125	0.1875	0.59375	0.515625	0.25	0.390625	0.03125	0	0.140625
percent		14.0625	12.5	12.5	18.75	59.375	51.5625	25	39.0625	3.125	0	14.0625
SP=16		8	6	2	8	0	0	1	2	0	1	0
ratio		0.5	0.375	0.125	0.5	0	0	0.0625	0.125	0	0.0625	0
percent		50	37.5	12.5	50	0	0	6.25	12.5	0	6.25	0

### Sheet: TNBC features
Morphologic Characteristics of human TNBC	(N=80)	Frequency in mice TNBC model (%)
Low grade nuclear feature	19	23.75
High grade nuclear feature	15	18.75
Sarcomatous transformation	10	12.5
Solid growth pattern	20	25
Squamoid metaplasia	38	47.5
Myoepithelial proliferation	34	42.5
Fibrosis with stromal lymphocytic infiltrate	27	33.75
Geographic necrosis	17	21.25
Clear cell change	10	12.5
Neuroendocrine differentiation	1	1.25

### Sheet: TNBC features (by histology)
Morphologic Characteristics of human TNBC	Stroma poor		Stroma rich		(N=80)	Frequency in mice TNBC model (%)
	N= 16	Frequency (%)	N=64	Frequency (%)
Low grade nuclear feature	8	50	9	14.0625	17	21.25
High grade nuclear feature	6	37.5	8	12.5	14	17.5
Sarcomatous transformation	2	12.5	8	12.5	10	12.5
Solid growth pattern	8	50	12	18.75	20	25
Squamoid metaplasia	0	0	38	59.375	38	47.5
Myoepithelial proliferation	0	0	33	51.5625	33	41.25
Geographic necrosis	1	6.25	16	25	17	21.25
Fibrosis with stromal lymphocytic infiltrate	2	12.5	25	39.0625	27	33.75
Clear cell change	0	0	9	14.0625	9	11.25
Neuroendocrine differentiation	1	6.25	0	0	1	1.25

### Sheet: Percent of Each Cluster
Percent of Source in Each Cluster
	Histology description	Human	Mice
Cluster [a]	Carcinoma with discohesive growth pattern	0.26	0.25
Cluster [b]	Carcinoma with insular growth pattern, hyperchromatic nuclei	0.01	0.09
Cluster [c]	Stroma, coagulative necrosis	0.02	0.06
Cluster [d]	IDC high-grade	0.28	0.17
Cluster [e]	Inflammatory cell infiltration in the stroma	0.11	0.04
Cluster [f]	Fibrotic stroma, scattered single tumor cells	0.18	0.11
Cluster [g]	Tumor with sarcomatoid change, inflammatory cell infiltration	0.04	0.1
Cluster [h]	Tumor with hyperchromatic and coarse chromatin, frequent mitosis	0.1	0.18
