## Supplementary material for "A Novel Mouse Model that Recapitulates the Heterogeneity of Human Triple Negative Breast Cancer": dataset_4

### Sheet: Doha_Supplemental Dataset 4_mTM
RS-mTMA-20210707	c1= 350	c2= AF488	c3= AF555	c4= AF647	c5= AF750
R0	DAPI0	R0c2	R0c3	R0c4	R0c5
R1	DAPI1	R1c2	MHCII	pMYC	S100A6
R2	DAPI2	CK5	CD4	CD11c	CD103
R3	DAPI3	aSMA	EpCAM	Arg-1	CD8
R4	DAPI4	R4c2	CD3	cC3	CD31
R5	DAPI5	ColVI	CD11b	Ki67	FoxP3
R5Q	DAPI5Q	R5Qc2	R5Qc3	R5Qc4	R5Qc5
R6	DAPI6	Vim	CD45	Gal3	ColIV
R7	DAPI7	panCK	F4-80	NF-kB	Elastin/matrix
R8	DAPI8	CC3	Ecad	SOX9	LamAC
Used for analysis
Excluded for analysis

### Sheet: Antibody clone
target	Manufacturer	Clone
MHCII	Biolegend	M5/114.15.2
pMyc	Sears	4B12
S100A6	CST	D9F9D
CK5	abcam	EP1601Y
CD4	CST	D7D2Z
CD11c	CST	D1V9Y
CD103	Biolegend	2E7
aSMA	Santa Cruz	1A4
EpCAM	CST	E6V8Y
Arg1	CST	D4E3M
CD8	eBiosciences	4SM15
CD3	CST	D4V8L
CC3	CST	5A1E
CD31	Abcam	EPR17260
ColVI	MDBiosciences	EPR17072
CD11b	Abcam	EPR1344
Ki67	CST	D3B5
FoxP3	Novus	NB100-39002
Vim	CST	D21H3
CD45	CST	D3F8Q
Gal3	Biolegend	125408
ColIV	MDBiosciences	203003
panCK	Santa Cruz	C11
F4-80	Biolegend	BM8
NFkB	CST	D14E12
Elastin	SAB	C45078-AF750
Ecad	Santa Cruz	G10
